# Selective sweeps influence diversity over large regions of the mouse genome

**DOI:** 10.1101/2021.06.10.447924

**Authors:** Tom R. Booker, Benjamin C. Jackson, Rory J. Craig, Brian Charlesworth, Peter D. Keightley

## Abstract

To what extent do substitutions in protein-coding versus gene-regulatory regions contribute to fitness change over time? Answering this question requires estimates of the extent of selection acting on beneficial mutations in the two classes of sites. New mutations that have advantageous or deleterious fitness effects can induce selective sweeps and background selection, respectively, causing variation in the level of neutral genetic diversity along the genome. In this study, we analyse the profiles of genetic variability around protein-coding and regulatory elements in the genomes of wild mice to estimate the parameters of positive selection. We find patterns of diversity consistent with the effects of selection at linked sites, which are similar across mouse taxa, despite differences in effective population size and demographic history. By fitting a model that combines the effects of selective sweeps and background selection, we estimate the strength of positive selection and the frequency of advantageous mutations. We find that strong positive selection is required to explain variation in genetic diversity across the murid genome. In particular, we estimate that beneficial mutations in protein-coding regions have stronger effects on fitness than do mutations in gene-regulatory regions, but that mutations in gene-regulatory regions are more common. Overall though, our parameter estimates suggest that the cumulative fitness changes brought about by beneficial mutations in protein-coding may be greater than those in gene-regulatory elements.
