## Supplementary Table 1 for "Selective sweeps influence diversity over large regions of the mouse genome"

### Sheet: uSFS_modelFit
Taxa	Element	Model	ML	Diff. from rate6	kappa	k0	k1	k2	r6[0]	r6[1]	r6[2]	r6[3]	r6[4]	r6[5]	i0	i1	i2	i3	i4	i5	i6	i7	i8	i9	i10	i11	i12	i13	i14	i15	i16	i17	i18	i19	i20
Mmc	CNE	JC	-1.63204e+07	-521322		0.0053	0.0077	0.0343							5.54555e+07	413164	162468	85490.3	52908.4	37064.2	29028.5	23741.8	19945.3	17373.8	15791	13945.2	13706.7	12538.2	11939.5	11902.8	12095.6	12498.7	13279.4	14989.2	716061
Mmc	CNE	kimura	-1.58083e+07	-9223.62	3.5989	0.0053	0.0077	0.0344							5.54555e+07	413494	162589	85552.8	52941.2	37085.2	29038	23750.9	19949.6	17379.8	15791	13939.2	13702.4	12529.1	11930	11881.8	12062.8	12436.2	13157.8	14658.8	716061
Mmc	CNE	rate6	-1.57991e+07	0		0.0053	0.0077	0.0344	0.0845	0.0986	0.3352	0.3076	0.1017	0.0724	5.54555e+07	413493	162590	85551.9	52940.1	37084.7	29037.7	23750.1	19950.5	17379.7	15791	13939.3	13701.5	12529.9	11930.3	11882.3	12063.9	12437.1	13156.8	14660	716061
															1
Mmc	CNEflanks	JC	-1.8144e+07	-630912		0.0085	0.0123	0.0606							3.95173e+07	419884	180566	100528	65558.9	46972.6	37088.8	30361.8	26119.1	22587.5	20817	18624.5	17789.9	16752.2	15820.2	15757.4	15379.1	16216.1	16879.6	19352.3	822516
Mmc	CNEflanks	kimura	-1.75192e+07	-6082.05	3.6271	0.0085	0.0124	0.0611							3.95173e+07	420438	180786	100645	65635.7	47013.6	37118.5	30380.4	26133.9	22595	20817	18617	17775.1	16733.6	15790.5	15716.4	15302.3	16099	16660.5	18797.6	822516
Mmc	CNEflanks	rate6	-1.75131e+07	0		0.0085	0.0124	0.0611	0.081	0.0983	0.3213	0.3232	0.0985	0.0776	3.95173e+07	420437	180786	100646	65635.6	47014	37119.9	30381.1	26133.1	22595.8	20817	18616.2	17775.9	16732.9	15789.1	15716	15302.4	16098.3	16660.5	18798.5	822516
Mmc	fourFold	JC	-228329	-9539.11		0.0098	0.012	0.0577							507891	5062.09	2213.8	1279.37	704.427	563.769	430.645	399.897	305.518	295.092	266	248.908	183.482	196.103	204.355	179.231	182.573	212.626	190.201	259.907	11118
Mmc	fourFold	kimura	-219982	-1192.71	3.7979	0.0099	0.012	0.0581							507891	5072.01	2217.26	1280.87	705.112	564.65	430.94	400.591	305.378	295.35	266	248.65	183.622	195.409	204.06	178.35	181.888	211.131	186.74	249.986	11118
Mmc	fourFold	rate6	-218790	0		0.0099	0.0121	0.0582	0.039	0.0936	0.2683	0.3868	0.1026	0.1097	507891	5072.99	2217.92	1281.49	705.487	564.598	431.021	400.737	305.247	295.405	266	248.595	183.753	195.263	203.979	178.402	181.513	210.513	186.081	249.006	11118
Mmc	UTR	JC	-4.69665e+06	-163417		0.0071	0.0093	0.0461							1.28296e+07	93711.3	38576.6	20975.9	13619.2	9589.25	7430.35	6322.94	5283.9	4687.54	4702	3777.46	3487.1	3422.06	3148.65	3123.75	3267.81	3531.12	3630.4	4178.65	209360
Mmc	UTR	kimura	-4.53498e+06	-1754.56	3.7058	0.0071	0.0093	0.0464							1.28296e+07	93817.1	38616.3	20996.6	13634.2	9593.72	7434.18	6325.94	5288.28	4684.96	4702	3780.04	3482.72	3419.06	3144.82	3119.28	3252.79	3510.42	3590.69	4072.86	209360
Mmc	UTR	rate6	-4.53323e+06	0		0.0071	0.0093	0.0464	0.0755	0.0973	0.3252	0.3243	0.0981	0.0796	1.28296e+07	93818	38617	20996.9	13633.8	9593.3	7434.08	6326.16	5288.4	4685.41	4702	3779.59	3482.6	3418.84	3144.92	3119.7	3253.23	3510.06	3589.97	4072.04	209360
Mmc	zeroFold	JC	-1.3653e+06	-36053.9		0.0021	0.0026	0.0141							1.03174e+07	25400.8	9326.58	5042.84	3002.25	2134.21	1687.16	1350.44	1265.66	1159.05	1295	848.95	803.337	698.56	717.837	691.789	722.752	752.161	845.418	912.241	48240
Mmc	zeroFold	kimura	-1.33046e+06	-1220.09	3.3833	0.0021	0.0026	0.0141							1.03174e+07	25408.5	9328.72	5044.02	3003.1	2134.95	1687.54	1349.78	1265.67	1159.91	1295	848.095	803.325	699.224	717.456	691.049	721.898	750.981	843.276	904.529	48240
Mmc	zeroFold	rate6	-1.32924e+06	0		0.0021	0.0026	0.0141	0.0669	0.0952	0.3161	0.3124	0.0952	0.1143	1.03174e+07	25408.9	9329.09	5044.09	3003.4	2135.29	1687.75	1349.51	1265.48	1159.77	1295	848.23	803.521	699.493	717.252	690.707	721.603	750.913	842.911	904.085	48240
Mmd_fra	CNE	JC	-1.7845e+07	-583812		0.0075	0.0078	0.0348							5.9704e+07	49197.7	29857.3	22226	17004.1	14404.5	12343.6	11583.9	11323	10067.1	9412.44	9351.48	9462.94	10141	10321.7	12174.3	918984
Mmd_fra	CNE	kimura	-1.72712e+07	-10023.9	3.5794	0.0076	0.0078	0.0349							5.9704e+07	49238.6	29876.7	22240.5	17013.8	14409.7	12343.7	11582.8	11323	10068.2	9412.28	9346.32	9453.19	10126.5	10302.3	12133.4	918984
Mmd_fra	CNE	rate6	-1.72612e+07	0		0.0076	0.0078	0.0349	0.0862	0.0983	0.3347	0.3068	0.1014	0.0725	5.9704e+07	49239	29875.7	22241.2	17013.2	14410.2	12343.3	11581.5	11323	10069.5	9412.75	9345.8	9453.76	10125.8	10303.3	12133	918984
Mmd_fra	CNEflanks	JC	-1.92045e+07	-683080		0.0124	0.0124	0.0619							4.13103e+07	46235.4	29761.8	22544.9	17606	15468.2	13403.6	12339.2	11991	11259.8	10747.4	10654.8	10749	11576.1	12050.2	14121.6	1.03487e+06
Mmd_fra	CNEflanks	kimura	-1.85273e+07	-5904.09	3.6026	0.0125	0.0125	0.0623							4.13103e+07	46297.7	29789.9	22561.2	17620.4	15478.4	13407.9	12344.7	11991	11254.3	10743.1	10644.6	10734.6	11559.8	12022.1	14059.3	1.03487e+06
Mmd_fra	CNEflanks	rate6	-1.85214e+07	0		0.0125	0.0125	0.0623	0.0825	0.0981	0.3205	0.3225	0.0983	0.0781	4.13103e+07	46298	29789.7	22560.8	17620.1	15479	13407.1	12344.7	11991	11254.3	10743.9	10644	10734.9	11560.2	12022.3	14059	1.03487e+06
Mmd_fra	fourFold	JC	-241783	-10483		0.0132	0.0121	0.0576							538419	690.065	450.57	320.92	234.061	203.32	173.692	182.928	194	163.072	138.308	170.68	113.939	152.08	155.43	174.935	13750
Mmd_fra	fourFold	kimura	-232606	-1305.58	3.8193	0.0133	0.0121	0.0581							538419	691.402	451.559	321.441	234.149	203.469	173.88	183.223	194	162.777	138.12	170.531	113.851	151.559	154.441	173.598	13750
Mmd_fra	fourFold	rate6	-231300	0		0.0133	0.0122	0.0582	0.0392	0.0928	0.2677	0.3887	0.1024	0.1092	538419	692.1	451.538	321.423	234.555	203.573	173.618	183.223	194	162.777	138.382	170.427	113.445	151.577	154.462	172.9	13750
Mmd_fra	UTR	JC	-4.96387e+06	-175791		0.0095	0.0093	0.0468							1.34017e+07	11773.4	7625.88	6086.18	4355.24	3644.99	2959.1	3040.39	3503	2627.61	2324.9	2254.01	2396.76	2651.82	2645.12	2996.62	253850
Mmd_fra	UTR	kimura	-4.7898e+06	-1723.45	3.6853	0.0096	0.0094	0.0471							1.34017e+07	11787	7629.09	6092.73	4360.03	3647.04	2961.5	3041	3503	2627	2322.5	2251.96	2391.97	2645.27	2641.91	2982.96	253850
Mmd_fra	UTR	rate6	-4.78807e+06	0		0.0096	0.0094	0.0471	0.0767	0.0973	0.3244	0.3239	0.0979	0.0797	1.34017e+07	11787	7629.24	6092.61	4359.99	3646.85	2961.19	3041.02	3503	2626.98	2322.81	2252.15	2392.01	2645.39	2641.76	2982.95	253850
Mmd_fra	zeroFold	JC	-1.44195e+06	-38785.7		0.0027	0.0026	0.0143							1.07068e+07	4600.31	2801.94	2179.23	1534.03	1243.88	1076.72	976.764	1264	674.236	621.279	624.119	527.972	664.77	567.058	715.687	56717
Mmd_fra	zeroFold	kimura	-1.40447e+06	-1299.6	3.3793	0.0027	0.0026	0.0144							1.07068e+07	4602.38	2802.17	2179.81	1534.46	1244.92	1077.26	976.025	1264	674.975	620.741	623.078	527.544	664.191	566.825	713.616	56717
Mmd_fra	zeroFold	rate6	-1.40317e+06	0		0.0027	0.0026	0.0144	0.0673	0.095	0.3152	0.313	0.0948	0.1147	1.07068e+07	4602.52	2802.28	2180.02	1534.7	1244.96	1077.26	976.308	1264	674.692	620.738	623.036	527.302	663.98	566.715	713.481	56717
Mmd_ger	CNE	JC	-1.78555e+07	-584172		0.0076	0.0078	0.0348							5.96959e+07	44173.6	27896	20191.2	16736	14898.1	12922.3	12018.1	11230	10382.9	9786.75	9533.92	9199.97	9200.79	9592.96	10672.4	922171
Mmd_ger	CNE	kimura	-1.72814e+07	-10055.8	3.5782	0.0076	0.0078	0.0349							5.96959e+07	44213.4	27914.8	20205.3	16743.4	14905.9	12921.9	12018.3	11230	10382.7	9787.1	9526.07	9192.62	9186.69	9574.16	10632.6	922171
Mmd_ger	CNE	rate6	-1.72713e+07	0		0.0076	0.0078	0.035	0.0862	0.0983	0.3347	0.3068	0.1015	0.0725	5.96959e+07	44212.5	27914.4	20204.8	16743.1	14905.5	12921.1	12018.6	11230	10382.4	9787.91	9526.54	9192.89	9187.24	9574.55	10633.5	922171
Mmd_ger	CNEflanks	JC	-2.01058e+07	-716189		0.0125	0.0124	0.0618							4.32319e+07	43545.6	28540.1	21218.5	18381.8	16296	14551.2	13762.3	12439	11957.7	11485.8	11249	11207.2	10844.5	11548.9	13243.4	1.08715e+06
Mmd_ger	CNEflanks	kimura	-1.93958e+07	-6129.19	3.6055	0.0126	0.0125	0.0623							4.32319e+07	43613.4	28576.2	21237.7	18391.7	16309.8	14556.6	13764.2	12439	11955.8	11480.4	11235.2	11197.3	10825.3	11512.8	13175.6	1.08715e+06
Mmd_ger	CNEflanks	rate6	-1.93896e+07	0		0.0126	0.0125	0.0623	0.0824	0.098	0.3206	0.3226	0.0983	0.0781	4.32319e+07	43613.2	28576.8	21238.3	18391.6	16309.5	14556.4	13764.2	12439	11955.8	11480.6	11235.5	11197.4	10824.7	11512.2	13175.8	1.08715e+06
Mmd_ger	fourFold	JC	-242331	-10521.9		0.0133	0.0121	0.0577							539463	599.23	381.604	266.624	228.637	244.374	175.487	194.867	202	146.133	148.513	152.626	130.363	137.376	160.396	187.77	13819
Mmd_ger	fourFold	kimura	-233121	-1312.35	3.8209	0.0134	0.0121	0.0582							539463	599.622	382.21	266.934	229.129	244.829	175.842	195.065	202	145.935	148.158	152.171	129.871	137.066	159.79	187.378	13819
Mmd_ger	fourFold	rate6	-231809	0		0.0134	0.0121	0.0582	0.0391	0.0926	0.2678	0.3887	0.1022	0.1096	539463	599.943	382.493	266.863	229.101	245.015	175.752	195.608	202	145.392	148.248	151.985	129.899	137.137	159.507	187.057	13819
Mmd_ger	UTR	JC	-4.97227e+06	-176104		0.0096	0.0093	0.0468							1.34255e+07	11850.1	7031.36	4831.14	4253.08	3831.43	3446.98	3390.99	3349	2721.01	2591.02	2477.57	2302.92	2159.86	2569.64	3309.94	254650
Mmd_ger	UTR	kimura	-4.79787e+06	-1711.04	3.6856	0.0096	0.0093	0.047							1.34255e+07	11864.7	7037.47	4834.17	4259.8	3833	3448.61	3391.12	3349	2720.88	2589.39	2476	2296.2	2156.83	2563.53	3295.26	254650
Mmd_ger	UTR	rate6	-4.79616e+06	0		0.0096	0.0093	0.047	0.0767	0.0972	0.3245	0.3238	0.0979	0.0799	1.34255e+07	11864.9	7037.51	4834.25	4259.38	3832.8	3449.01	3391.03	3349	2720.97	2588.99	2476.2	2296.62	2156.75	2563.49	3295.1	254650
Mmd_ger	zeroFold	JC	-1.4447e+06	-38958.8		0.0027	0.0026	0.0144							1.07153e+07	4589.39	2784.81	1843.99	1487.17	1320.22	1017.23	996.547	994	636.453	618.771	585.775	583.834	523.007	599.186	782.606	56894
Mmd_ger	zeroFold	kimura	-1.40706e+06	-1318.3	3.3827	0.0027	0.0026	0.0144							1.07153e+07	4591.29	2785.22	1845.09	1488.14	1320.33	1017.46	996.413	994	636.587	618.535	585.668	582.864	521.913	598.783	780.705	56894
Mmd_ger	zeroFold	rate6	-1.40574e+06	0		0.0027	0.0026	0.0144	0.0671	0.0951	0.3156	0.3128	0.0948	0.1147	1.07153e+07	4591.56	2785.25	1845.1	1488.32	1320.28	1017.41	996.43	994	636.57	618.59	585.717	582.679	521.904	598.749	780.439	56894
Mmd_ira	CNE	JC	-1.77102e+07	-575241		0.0069	0.0078	0.0347							5.94717e+07	154993	75336.5	38270.9	25760.7	19464.3	16062.7	13916.5	12757	11798.5	11134.3	10892.7	11093.3	12000.1	13950.5	17250.1	875124
Mmd_ira	CNE	kimura	-1.71449e+07	-9888.66	3.5815	0.0069	0.0078	0.0349							5.94717e+07	155140	75401	38295.3	25775.9	19473.8	16066	13921.1	12757	11793.9	11131	10883.2	11078.1	11975.7	13886	17102.9	875124
Mmd_ira	CNE	rate6	-1.7135e+07	0		0.0069	0.0078	0.0349	0.0858	0.0984	0.3347	0.307	0.1016	0.0726	5.94717e+07	155140	75401.3	38294.6	25775.4	19473.3	16066.4	13921.7	12757	11793.3	11130.6	10883.7	11078.6	11976.4	13885.7	17103.2	875124
Mmd_ira	CNEflanks	JC	-1.98922e+07	-703620		0.0114	0.0124	0.0616							4.2945e+07	149958	76974.9	42236.2	28954.4	22068	19091.9	16625.2	15720	14198.8	13664.1	13295	13720.6	15112.8	17270.1	21570	1.02792e+06
Mmd_ira	CNEflanks	kimura	-1.91948e+07	-6156.28	3.6079	0.0114	0.0124	0.0621							4.2945e+07	150200	77087.5	42279.2	28976.1	22083.3	19099.7	16625.6	15720	14198.4	13656.3	13279.7	13698.9	15069.8	17157.5	21328.3	1.02792e+06
Mmd_ira	CNEflanks	rate6	-1.91886e+07	0		0.0114	0.0125	0.0621	0.0821	0.0981	0.3207	0.3227	0.0983	0.0781	4.2945e+07	150200	77088.6	42280.5	28976.9	22082.6	19099.5	16624.3	15720	14199.7	13656.5	13280.4	13698.1	15068.5	17156.4	21328	1.02792e+06
Mmd_ira	fourFold	JC	-241263	-9101.64		0.0124	0.0121	0.0577							537329	1902.69	951.169	513.438	377.987	274.983	238.664	165.993	245	185.007	160.336	139.017	166.013	197.562	233.831	248.305	13239
Mmd_ira	fourFold	kimura	-232161	0	3.8215	0.0124	0.0121	0.0582							537329	1905.81	952.057	514.549	378.543	275.524	238.804	166.043	245	184.957	160.196	138.476	165.457	196.451	232.943	245.193	13239
Mmd_ira	fourFold	rate6	-283206	-51044.9		0.0124	0.0121	0.0582	0.0393	0.093	0.2677	0.3888	0.1022	0.1089	537329	1906.66	952.03	514.485	378.734	275.265	238.876	166.04	245	184.96	160.124	138.735	165.266	196.515	232.97	244.337	13239
Mmd_ira	UTR	JC	-4.93236e+06	-173598		0.0089	0.0093	0.0467							1.33557e+07	34723.6	17222.6	9394.07	6097.27	4836.44	4036.5	3625.09	3691	2992.91	2589.5	2595.56	2763.73	2939.93	3500.37	4426.39	244039
Mmd_ira	UTR	kimura	-4.76051e+06	-1741	3.6853	0.0089	0.0093	0.0469							1.33557e+07	34770	17244	9402.99	6101.33	4840.13	4037.13	3624.25	3691	2993.75	2588.87	2591.87	2759.67	2931.01	3479.04	4380	244039
Mmd_ira	UTR	rate6	-4.75877e+06	0		0.0089	0.0093	0.0469	0.0765	0.0973	0.3245	0.3237	0.0981	0.0799	1.33557e+07	34770.4	17244.3	9403.11	6101.9	4840.2	4037.36	3624.64	3691	2993.36	2588.64	2591.8	2759.1	2930.89	3478.75	4379.64	244039
Mmd_ira	zeroFold	JC	-1.44301e+06	-38590.2		0.0025	0.0026	0.0144							1.07147e+07	11458.3	5467.26	2702.93	1836.55	1367.09	1155.35	1037.26	1235	706.744	679.646	639.914	635.453	645.075	747.735	936.706	55086
Mmd_ira	zeroFold	kimura	-1.40572e+06	-1293.15	3.3766	0.0025	0.0026	0.0144							1.07147e+07	11461.9	5469.24	2703.43	1838.33	1367.66	1154.87	1037.22	1235	706.784	680.126	639.34	633.67	644.57	745.76	933.062	55086
Mmd_ira	zeroFold	rate6	-1.40442e+06	0		0.0025	0.0026	0.0144	0.0672	0.0953	0.3155	0.3126	0.095	0.1145	1.07147e+07	11462.2	5469.46	2703.67	1838.72	1367.67	1154.86	1036.98	1235	707.021	680.138	639.334	633.278	644.333	745.542	932.804	55086
Mmm_afg	CNE	JC	-1.53003e+07	-509766		0.0073	0.0078	0.0344							5.18802e+07	73910.2	24491.2	14435.9	9738.29	7798.33	7224	6640.67	6689.71	7600.1	8908.85	15827.8	782536
Mmm_afg	CNE	kimura	-1.47992e+07	-8663.62	3.6251	0.0073	0.0078	0.0346							5.18802e+07	73979	24509.2	14442.2	9742.58	7801.81	7224	6637.19	6685.42	7593.78	8890.83	15759	782536
Mmm_afg	CNE	rate6	-1.47906e+07	0		0.0073	0.0078	0.0346	0.0824	0.0983	0.3368	0.3076	0.1013	0.0736	5.18802e+07	73979.9	24509.4	14442.5	9742.71	7801.86	7224	6637.14	6685.29	7593.54	8890.65	15758.1	782536
Mmm_afg	CNEflanks	JC	-1.64565e+07	-599553		0.0121	0.0125	0.0608							3.58723e+07	75382.2	26376.1	16463.9	11432.4	9387.61	8747	7935.39	8089.59	9324.11	11301.9	20117.8	888298
Mmm_afg	CNEflanks	kimura	-1.58627e+07	-5806.84	3.6638	0.0121	0.0125	0.0612							3.58723e+07	75494.8	26407.8	16479.7	11433.8	9388.1	8747	7934.9	8088.21	9308.31	11270.2	20005.2	888298
Mmm_afg	CNEflanks	rate6	-1.58569e+07	0		0.0121	0.0125	0.0612	0.0781	0.0979	0.323	0.3239	0.0982	0.079	3.58723e+07	75496	26407.4	16478.9	11433.8	9386.85	8747	7936.15	8088.18	9309.07	11270.6	20004	888298
Mmm_afg	fourFold	JC	-239799	-10436.5		0.013	0.0122	0.0573							535148	1534.76	538.659	406.855	249.039	241.139	280	182.861	174.961	170.145	222.341	353.243	13576
Mmm_afg	fourFold	kimura	-230670	-1307.25	3.8373	0.0131	0.0122	0.0577							535148	1536.59	539.613	407.106	248.69	241.16	280	182.84	175.31	169.894	221.387	351.41	13576
Mmm_afg	fourFold	rate6	-229363	0		0.0131	0.0122	0.0578	0.0384	0.093	0.2686	0.3888	0.101	0.1101	535148	1537.19	539.763	407.238	248.96	241.178	280	182.822	175.04	169.762	221.237	350.807	13576
Mmm_afg	UTR	JC	-4.62126e+06	-166884		0.0093	0.0094	0.0463							1.25606e+07	22456.1	8175.31	5462.52	3298.27	2880.68	3600	2017.32	2189.73	2670.48	2780.69	4948.92	235958
Mmm_afg	UTR	kimura	-4.45629e+06	-1913.27	3.7358	0.0093	0.0094	0.0466							1.25606e+07	22483.5	8182.29	5466.38	3300.59	2879.3	3600	2018.7	2187.41	2666.62	2773.71	4921.51	235958
Mmm_afg	UTR	rate6	-4.45438e+06	0		0.0093	0.0094	0.0466	0.0729	0.0971	0.3265	0.3249	0.0975	0.0812	1.25606e+07	22484.1	8181.95	5466.35	3300.75	2879.04	3600	2018.96	2187.25	2666.65	2774.05	4920.86	235958
Mmm_afg	zeroFold	JC	-1.40729e+06	-38188.1		0.0026	0.0026	0.014							1.0578e+07	9708.96	3594.47	2460.3	1584.03	1377.06	1856	806.937	759.973	841.704	839.532	1186.04	55409
Mmm_afg	zeroFold	kimura	-1.37046e+06	-1362.76	3.4057	0.0026	0.0026	0.0141							1.0578e+07	9712.6	3596.03	2461.36	1583.28	1376.95	1856	807.054	760.72	840.641	837.968	1182.4	55409
Mmm_afg	zeroFold	rate6	-1.3691e+06	0		0.0026	0.0026	0.0141	0.0658	0.0951	0.3168	0.3132	0.0942	0.1149	1.0578e+07	9712.91	3596.16	2461.55	1583.39	1377.01	1856	806.992	760.606	840.447	837.837	1182.09	55409
Mmm_cze	CNE	JC	-1.77083e+07	-580826		0.0077	0.0078	0.0345							5.93031e+07	44924.8	27827.7	20645.7	16485	12969.8	11624.9	10180.5	9772	8900.49	8719.07	8510.18	9527.01	10701.3	12802.3	17070.2	922947
Mmm_cze	CNE	kimura	-1.71374e+07	-9919.09	3.588	0.0077	0.0079	0.0347							5.93031e+07	44959.5	27845.1	20651.8	16492.1	12975.4	11625.6	10182.9	9772	8898.11	8718.41	8504.63	9519.85	10695.2	12784.9	17035.5	922947
Mmm_cze	CNE	rate6	-1.71275e+07	0		0.0077	0.0079	0.0347	0.0856	0.0982	0.335	0.3071	0.1015	0.0726	5.93031e+07	44959.4	27845.6	20651	16492	12974.7	11625.2	10183.2	9772	8897.79	8718.77	8505.3	9519.96	10696	12784.4	17035.6	922947
Mmm_cze	CNEflanks	JC	-1.73889e+07	-621483		0.0127	0.0126	0.0611							3.74621e+07	39523.1	25127.7	18824.5	14521.6	12158.1	10964.7	9727.91	9331	8657.09	8673.32	8598.94	9586.44	11271.5	13473.3	18621.9	952924
Mmm_cze	CNEflanks	kimura	-1.67729e+07	-5493.14	3.6172	0.0127	0.0126	0.0616							3.74621e+07	39563.3	25149.4	18833.9	14525.1	12166	10966.2	9730.23	9331	8654.77	8671.77	8591.04	9582.95	11262.1	13451.6	18581.7	952924
Mmm_cze	CNEflanks	rate6	-1.67674e+07	0		0.0127	0.0126	0.0616	0.0819	0.098	0.3208	0.3231	0.0983	0.0779	3.74621e+07	39564.5	25148.8	18834.2	14524.6	12166.3	10966.2	9729.91	9331	8655.09	8671.78	8590.73	9583.36	11261.8	13452.2	18580.5	952924
Mmm_cze	fourFold	JC	-242654	-10541.2		0.0134	0.0121	0.0574							540758	628.988	391.225	314.895	267.751	160.343	153.776	158.658	242	126.342	138.224	131.657	143.249	155.105	183.775	254.012	13890
Mmm_cze	fourFold	kimura	-233433	-1321.17	3.8228	0.0134	0.0122	0.0579							540758	629.75	392.492	314.568	267.677	160.557	154.03	158.374	242	126.626	137.97	131.443	143.323	155.431	182.508	253.25	13890
Mmm_cze	fourFold	rate6	-232112	0		0.0134	0.0122	0.058	0.039	0.0931	0.2676	0.3891	0.1017	0.1096	540758	629.979	392.485	314.711	267.836	160.451	154.035	158.313	242	126.687	137.965	131.549	143.164	155.289	182.515	253.021	13890
Mmm_cze	UTR	JC	-4.82695e+06	-171383		0.0096	0.0093	0.0462							1.30904e+07	11079.4	6836.54	5494.59	4444.6	3458.14	3187.27	2848.29	4629	2300.71	2168.73	2403.86	2532.4	2865.41	3048.46	4144.6	249117
Mmm_cze	UTR	kimura	-4.65727e+06	-1706.54	3.6968	0.0096	0.0094	0.0465							1.30904e+07	11090.5	6841.85	5498.24	4448.15	3460.71	3190.93	2849.26	4629	2299.74	2165.07	2401.29	2528.85	2861.76	3043.15	4133.53	249117
Mmm_cze	UTR	rate6	-4.65556e+06	0		0.0096	0.0094	0.0465	0.0759	0.0972	0.3248	0.3242	0.0977	0.0803	1.30904e+07	11090.8	6842.1	5498.7	4448.38	3460.42	3191.03	2849.61	4629	2299.39	2164.97	2401.58	2528.62	2861.3	3042.9	4133.21	249117
Mmm_cze	zeroFold	JC	-1.4362e+06	-38849.9		0.0027	0.0027	0.0142							1.07046e+07	4281.88	2764.47	2041.06	1579.21	1226.58	1087.33	1096.56	2012	708.444	623.675	626.424	689.791	658.942	762.531	983.121	56889
Mmm_cze	zeroFold	kimura	-1.3987e+06	-1349.9	3.3927	0.0027	0.0027	0.0142							1.07046e+07	4282.95	2765.68	2041.24	1579.21	1227.02	1088.07	1096.81	2012	708.187	622.927	625.979	689.793	658.763	761.324	982.046	56889
Mmm_cze	zeroFold	rate6	-1.39735e+06	0		0.0027	0.0027	0.0142	0.0664	0.0952	0.3157	0.3134	0.0948	0.1146	1.07046e+07	4282.93	2765.78	2041.26	1579.34	1227.1	1088.16	1096.94	2012	708.061	622.842	625.896	689.662	658.738	761.216	982.072	56889
Mmm_kaz	CNE	JC	-1.77704e+07	-582863		0.0078	0.0079	0.0345							5.93081e+07	55121.3	36302.1	21097.2	18026.3	15097	12310	9983.16	9609	8283.84	8038.03	8213.05	7993.65	7686.85	9895.86	10863.7	932729
Mmm_kaz	CNE	kimura	-1.71975e+07	-9945.09	3.5889	0.0078	0.0079	0.0346							5.93081e+07	55177.2	36333.8	21113.7	18033.1	15101.8	12313.5	9983.15	9609	8283.85	8034.51	8208.16	7986.88	7670.31	9864.16	10807.8	932729
Mmm_kaz	CNE	rate6	-1.71875e+07	0		0.0078	0.0079	0.0346	0.0856	0.0982	0.335	0.3072	0.1015	0.0726	5.93081e+07	55177.7	36334.2	21113.3	18033.2	15101.3	12313.5	9983.03	9609	8283.97	8034.55	8208.65	7986.81	7670.68	9863.84	10807.3	932729
Mmm_kaz	CNEflanks	JC	-1.87282e+07	-668230		0.013	0.0126	0.0612							4.01582e+07	48116.3	33137.8	20220.6	17456.2	15340.3	12183.1	10376.5	9996	9026.52	8796.93	9048.74	8864.79	8760.39	10988.2	12257.7	1.03563e+06
Mmm_kaz	CNEflanks	kimura	-1.80659e+07	-5851.65	3.613	0.013	0.0126	0.0617							4.01582e+07	48189.3	33186.5	20246.4	17470.7	15349	12186.1	10381.4	9996	9021.57	8793.87	9040.02	8850.26	8734.64	10939.5	12184.7	1.03563e+06
Mmm_kaz	CNEflanks	rate6	-1.806e+07	0		0.013	0.0126	0.0617	0.082	0.098	0.3209	0.3228	0.0982	0.078	4.01582e+07	48189.1	33187	20245.7	17470.9	15349	12186	10380.9	9996	9022.1	8793.99	9039.96	8850.06	8735.28	10939	12184.9	1.03563e+06
Mmm_kaz	fourFold	JC	-237563	-10314.6		0.0136	0.0121	0.0574							527947	717.149	549.717	281.29	238.268	219.035	174.965	140.829	229	105.171	119.035	123.965	123.732	112.71	155.283	164.851	13679
Mmm_kaz	fourFold	kimura	-228531	-1282.67	3.8252	0.0137	0.0121	0.0579							527947	718.371	551.213	282.052	238.339	219.452	174.425	140.513	229	105.487	119.575	123.548	123.661	111.948	153.787	163.629	13679
Mmm_kaz	fourFold	rate6	-227249	0		0.0137	0.0122	0.058	0.0389	0.0931	0.2684	0.3883	0.1013	0.1099	527947	718.635	551.167	282.198	238.416	219.565	174.595	140.521	229	105.479	119.405	123.435	123.584	111.802	153.833	163.365	13679
Mmm_kaz	UTR	JC	-4.9234e+06	-175152		0.0098	0.0094	0.0461							1.33141e+07	13359.9	9699.81	5597.62	4581.77	4202.37	3236.63	2908.05	4400	2219.95	2050.37	2200.63	1943.23	2091.38	2746.19	2718.1	256104
Mmm_kaz	UTR	kimura	-4.74999e+06	-1745.88	3.7029	0.0098	0.0094	0.0464							1.33141e+07	13373.4	9710.83	5600.74	4584.99	4203.63	3237.62	2908.9	4400	2219.1	2049.38	2199.37	1940.01	2088.26	2735.17	2704.61	256104
Mmm_kaz	UTR	rate6	-4.74824e+06	0		0.0098	0.0094	0.0464	0.0757	0.097	0.3248	0.3245	0.0977	0.0802	1.33141e+07	13373.7	9711.06	5600.68	4585.03	4203.76	3237.61	2908.21	4400	2219.79	2049.39	2199.24	1939.97	2088.32	2734.94	2704.33	256104
Mmm_kaz	zeroFold	JC	-1.40784e+06	-38095.5		0.0027	0.0027	0.0142							1.04409e+07	4874.8	3594.09	2024.2	1567.08	1351.44	1096.98	1093.35	1893	639.653	487.022	504.562	512.918	491.803	666.911	625.202	56082
Mmm_kaz	zeroFold	kimura	-1.37106e+06	-1318.89	3.3937	0.0027	0.0027	0.0143							1.04409e+07	4876.14	3594.72	2025.41	1568.16	1350.7	1097.27	1093.09	1893	639.912	486.726	505.303	511.842	490.59	666.282	623.859	56082
Mmm_kaz	zeroFold	rate6	-1.36974e+06	0		0.0027	0.0027	0.0143	0.0665	0.0953	0.3164	0.3128	0.0944	0.1146	1.04409e+07	4876.26	3594.95	2025.43	1568.15	1350.73	1097.4	1093.21	1893	639.789	486.601	505.267	511.845	490.573	666.048	623.736	56082
Ms	CNE	JC	-1.66518e+07	-542856		0.0078	0.0079	0.0341							5.54564e+07	77224.4	43032.1	32786.7	27557.5	23828.6	20973.1	18640.7	17723	15024.3	13780.9	12389.4	11673.5	11073.3	11066.9	13293.6	874019
Ms	CNE	kimura	-1.61182e+07	-9306.46	3.5905	0.0078	0.0079	0.0342							5.54564e+07	77302.1	43064.1	32807.6	27577.3	23841.4	20979.9	18646.5	17723	15018.5	13774.1	12376.6	11653.7	11052.4	11034.9	13215.9	874019
Ms	CNE	rate6	-1.61089e+07	0		0.0078	0.0079	0.0342	0.0853	0.0983	0.3351	0.3072	0.1015	0.0727	5.54564e+07	77302.3	43064.6	32808.8	27577.8	23842	20979.7	18646.7	17723	15018.3	13774.3	12376	11653.2	11051.2	11034.4	13215.7	874019
Ms	CNEflanks	JC	-1.7109e+07	-608976		0.0127	0.0128	0.0603							3.66883e+07	70875.5	41653.5	33295.2	27574.6	23914	21808.7	19356.8	18331	16059.2	14549.3	13529	12575.4	12342.8	12162.5	15054.5	940765
Ms	CNEflanks	kimura	-1.65057e+07	-5717.32	3.624	0.0127	0.0128	0.0608							3.66883e+07	70987.1	41708.4	33337	27606.4	23930.8	21821.9	19358.9	18331	16057.1	14536.1	13512.2	12543.6	12301	12107.6	14942.9	940765
Ms	CNEflanks	rate6	-1.65e+07	0		0.0127	0.0128	0.0608	0.0817	0.0982	0.3211	0.3232	0.0984	0.0773	3.66883e+07	70987.4	41708.3	33336.8	27606.7	23930	21822.1	19359.2	18331	16056.8	14535.9	13513	12543.3	12301.2	12107.7	14942.6	940765
Ms	fourFold	JC	-241472	-10362.4		0.013	0.0123	0.0571							536123	1117.34	645.723	502.21	395.033	371.596	319.411	308.382	433	228.618	208.589	216.404	172.967	167.79	192.277	249.657	13663
Ms	fourFold	kimura	-232383	-1273.05	3.8165	0.013	0.0123	0.0575							536123	1119.38	647.162	502.654	396.173	372.139	319.672	308.19	433	228.81	208.328	215.861	171.827	167.346	190.838	247.624	13663
Ms	fourFold	rate6	-231110	0		0.0131	0.0123	0.0576	0.0394	0.0952	0.2676	0.3887	0.1013	0.1078	536123	1119.83	647.466	502.639	396.201	372.269	319.755	308.079	433	228.921	208.245	215.731	171.799	167.361	190.534	247.167	13663
Ms	UTR	JC	-4.38247e+06	-155505		0.0095	0.0094	0.0451							1.19342e+07	18633.7	10208.1	8192.37	6222.72	5314.61	4802.23	4719.79	7572	3470.21	3015.77	2921.39	3012.28	3182.63	2834.88	4445.25	227210
Ms	UTR	kimura	-4.22852e+06	-1556.2	3.7169	0.0095	0.0095	0.0454							1.19342e+07	18652.4	10221	8199.94	6228.91	5318.65	4801.63	4720.97	7572	3469.03	3016.37	2917.35	3006.09	3175.06	2821.97	4426.57	227210
Ms	UTR	rate6	-4.22696e+06	0		0.0095	0.0095	0.0454	0.0757	0.0968	0.3251	0.3251	0.0976	0.0797	1.19342e+07	18652.8	10220.9	8200.1	6229.19	5318.51	4801.71	4720.9	7572	3469.1	3016.29	2917.49	3005.81	3174.9	2822.11	4426.18	227210
Ms	zeroFold	JC	-1.4164e+06	-38568.5		0.0027	0.0027	0.0139							1.06473e+07	6989.53	3571.95	2809.17	2050.27	1939.74	1755.79	1828.43	3330	1069.57	901.208	813.258	743.731	839.825	754.052	1071.47	56441
Ms	zeroFold	kimura	-1.37917e+06	-1338.25	3.4248	0.0027	0.0027	0.0139							1.06473e+07	6992.06	3572.83	2809.84	2050.23	1938.81	1755.76	1829.5	3330	1068.5	901.241	814.187	743.77	839.156	753.166	1068.94	56441
Ms	zeroFold	rate6	-1.37783e+06	0		0.0027	0.0027	0.0139	0.0657	0.0945	0.317	0.3143	0.0945	0.114	1.06473e+07	6992.03	3572.97	2809.82	2050.26	1939.05	1755.82	1829.47	3330	1068.53	901.183	813.951	743.736	839.177	753.025	1068.97	56441

### Sheet: Parameter key
Taxa	The species/sub-species of mouse and, where appropriate, the population
Element	The class of functional site
Model	The mutation rate model considered. JC - the Jukes-Cantor model. Kimura - the Kimura 2-parameter model. rate6, the 6 parameter mutation rate model.
ML	Maximum log likelihood
Diff. from rate6	The difference in log-likelihood between a particular model and therate6 model
kappa	The estimate ratio of transition to transversion mutations
k0	The lineage specific divergences, see Keightley and Jackson (2018) for details
k1	The lineage specific divergences, see Keightley and Jackson (2018) for details
k2	The lineage specific divergences, see Keightley and Jackson (2018) for details
r6[0]	The relative probability of a mutation from A<->T
r6[1]	The relative probability of a mutation from A<->C
r6[2]	The relative probability of a mutation from A<->G
r6[3]	The relative probability of a mutation from C<->G
r6[4]	The relative probability of a mutation from C<->T
r6[5]	The relative probability of a mutation from C<->G
i0	the ith elements of the uSFS
i1	the ith elements of the uSFS
i2	the ith elements of the uSFS
i3	the ith elements of the uSFS
i4	the ith elements of the uSFS
i5	the ith elements of the uSFS
i6	the ith elements of the uSFS
i7	the ith elements of the uSFS
i8	the ith elements of the uSFS
i9	the ith elements of the uSFS
i10	the ith elements of the uSFS
i11	the ith elements of the uSFS
i12	the ith elements of the uSFS
i13	the ith elements of the uSFS
i14	the ith elements of the uSFS
i15	the ith elements of the uSFS
i16	the ith elements of the uSFS
i17	the ith elements of the uSFS
i18	the ith elements of the uSFS
i19	the ith elements of the uSFS
i20	the ith elements of the uSFS
