## Supplementary Table 2 for "Selective sweeps influence diversity over large regions of the mouse genome"

### Sheet: 0-fold sites
Taxa	Statistic	Estimate	Lower	Median	Upper
Mmc	Sb_est	1.27356	0.338774	1.16226	2.8796
Mmc	pa_est	0.064582	0.0252354	0.074188	0.184691
Mmc	b	0.18618	0.156473	0.197781	0.978254
Mmc	S_d	-50044.6	-90194.6	-48509	-699.711
Mmc	alpha_dfe	0.542372	0.376459	0.594044	0.99112
Mmc	alpha_div	0.543609	0.377915	0.594213	0.991175
Mmd_fra	Sb_est	0.0433719	0.00061777	0.0685166	0.213082
Mmd_fra	pa_est	0.00012268	7.91e-05	0.00051708	0.224037
Mmd_fra	b	0.201923	0.180601	0.201887	7.4924
Mmd_fra	S_d	-724.317	-4174.62	-757.784	-257.365
Mmd_fra	alpha_dfe	0.000585	0.0003662	0.002481	1
Mmd_fra	alpha_div	-0.008809	-0.0138059	-0.0053185	1
Mmd_ger	Sb_est	0.0844679	1.67e-05	0.100907	13.7381
Mmd_ger	pa_est	0.00040905	0.00012832	0.00070806	0.222137
Mmd_ger	b	0.246133	0.212903	0.243095	8.16211
Mmd_ger	S_d	-233.454	-6352.05	-262.788	-127.492
Mmd_ger	alpha_dfe	0.00201	0.00063408	0.0035465	1
Mmd_ger	alpha_div	0.001903	-0.0037017	0.0033995	1
Mmd_ira	Sb_est	0.201057	0.0653957	0.204228	74.8115
Mmd_ira	pa_est	0.00197489	0.00023423	0.00185863	0.00885991
Mmd_ira	b	0.133083	0.125722	0.136412	0.163623
Mmd_ira	S_d	-26929.2	-49820.7	-20504.6	-5764.61
Mmd_ira	alpha_dfe	0.010225	0.002606	0.0115265	0.0959251
Mmd_ira	alpha_div	0.012602	-0.0005623	0.0140205	0.0987263
Mmm_afg	Sb_est	0.0650739	0.010095	0.0999345	0.184913
Mmm_afg	pa_est	0.00103791	0.00017029	0.00105599	0.00229131
Mmm_afg	b	0.189535	0.166087	0.19042	0.215227
Mmm_afg	S_d	-1153.68	-2984.7	-1121.59	-519.955
Mmm_afg	alpha_dfe	0.00501	0.00080528	0.0051035	0.0118668
Mmm_afg	alpha_div	-0.005549	-0.0145172	-0.005633	0.00577225
Mmm_cze	Sb_est	0.00010751	1.49e-05	0.00023128	0.0269105
Mmm_cze	pa_est	0.00023131	5.61e-05	0.0008455	0.237658
Mmm_cze	b	0.236916	0.203866	0.245079	8.16834
Mmm_cze	S_d	-263.479	-6464.76	-309.704	-115.086
Mmm_cze	alpha_dfe	0.001068	0.0002629	0.0039085	1
Mmm_cze	alpha_div	-0.020681	-0.0259573	-0.015029	1
Mmm_kaz	Sb_est	0.0665255	0.00784648	0.0669666	0.161602
Mmm_kaz	pa_est	0.00087848	6.63e-05	0.00075564	0.00224764
Mmm_kaz	b	0.224204	0.19675	0.226108	0.254831
Mmm_kaz	S_d	-361.618	-830.531	-355.201	-184.119
Mmm_kaz	alpha_dfe	0.004186	0.00030513	0.003596	0.0112789
Mmm_kaz	alpha_div	-0.016832	-0.0250602	-0.0173315	-0.0084422
Ms	Sb_est	0.107298	0.0334712	0.0931278	0.180547
Ms	pa_est	0.00154832	0.0005346	0.00155421	0.0032733
Ms	b	0.155092	0.130192	0.153694	0.174278
Ms	S_d	-5146.42	-25100.8	-5830.76	-1862.85
Ms	alpha_dfe	0.007482	0.00251555	0.007393	0.016432
Ms	alpha_div	-0.015422	-0.0251065	-0.014087	-0.0022869

### Sheet: CNEs
Taxa	Statistic	Estimate	Lower	Median	Upper
Mmc	Sb_est	16.7004	4.89013	7.3753	50.01
Mmc	pa_est	0.00789361	0.00243978	0.0205042	0.0337666
Mmc	b	0.111121	0.103991	0.121557	0.131883
Mmc	S_d	-92.9676	-110.482	-79.212	-67.9007
Mmc	alpha_dfe	0.209499	0.190184	0.24445	0.27898
Mmc	alpha_div	0.20943	0.190042	0.244574	0.279125
Mmd_fra	Sb_est	0.0261464	0.00151804	0.0975204	31.8039
Mmd_fra	pa_est	0.00156739	0.0001401	0.00431953	0.0259765
Mmd_fra	b	0.0609475	0.0416024	0.0614622	0.0797921
Mmd_fra	S_d	-277.38	-10597.2	-270.512	-93.7528
Mmd_fra	alpha_dfe	0.00256	0.00022583	0.0085985	0.0640856
Mmd_fra	alpha_div	0.004506	0.00224978	0.010543	0.0640063
Mmd_ger	Sb_est	0.192951	0.00090262	0.0721779	0.495751
Mmd_ger	pa_est	0.00867979	0.0001	0.00374958	0.0105855
Mmd_ger	b	0.0647963	0.0577635	0.0638649	0.0712848
Mmd_ger	S_d	-202.337	-436.659	-209.125	-123.641
Mmd_ger	alpha_dfe	0.015429	0.00016093	0.006606	0.030059
Mmd_ger	alpha_div	0.017083	0.00166165	0.008165	0.0301675
Mmd_ira	Sb_est	0.226138	0.00610677	0.0705197	41.8205
Mmd_ira	pa_est	0.00252602	0.00010836	0.00092208	0.00495786
Mmd_ira	b	0.0649685	0.0609845	0.0651846	0.108515
Mmd_ira	S_d	-200.141	-304.564	-192.421	-38.6046
Mmd_ira	alpha_dfe	0.004591	0.00017598	0.001548	0.0995238
Mmd_ira	alpha_div	0.013379	0.00832298	0.0105225	0.0996422
Mmm_afg	Sb_est	44.9969	1.52412	42.5078	54.2873
Mmm_afg	pa_est	0.00165251	0.00131374	0.00177715	0.032543
Mmm_afg	b	0.0880854	0.0469484	0.0878862	0.0975306
Mmm_afg	S_d	-158.732	-14280.9	-162.276	-107.595
Mmm_afg	alpha_dfe	0.120668	0.0931293	0.121197	0.138738
Mmm_afg	alpha_div	0.12074	0.0951543	0.121295	0.138636
Mmm_cze	Sb_est	0.0331532	0.00089611	0.0440565	0.104794
Mmm_cze	pa_est	0.00235847	0.00012401	0.00258334	0.00540824
Mmm_cze	b	0.0643559	0.0599598	0.0646472	0.0689441
Mmm_cze	S_d	-200.389	-320.035	-196.197	-130.916
Mmm_cze	alpha_dfe	0.003873	0.00020048	0.00427	0.00918618
Mmm_cze	alpha_div	0.003485	-0.0003004	0.0038355	0.00885965
Mmm_kaz	Sb_est	0.118071	2.18e-05	0.0237591	0.174997
Mmm_kaz	pa_est	0.00512651	4.78e-06	0.00136292	0.00685342
Mmm_kaz	b	0.091402	0.0863528	0.0910516	0.0961785
Mmm_kaz	S_d	-33.3004	-41.8277	-33.0524	-26.5711
Mmm_kaz	alpha_dfe	0.008827	7.98e-06	0.002239	0.012141
Mmm_kaz	alpha_div	0.009607	0.00048458	0.0030035	0.0127932
Ms	Sb_est	0.163385	0.00639477	0.143931	2.42931
Ms	pa_est	0.00241029	0.00016224	0.00214304	0.0136631
Ms	b	0.053632	0.0356597	0.0526304	0.0653537
Ms	S_d	-710.291	-50000	-840.596	-453.57
Ms	alpha_dfe	0.004216	0.00026295	0.0037365	0.0397987
Ms	alpha_div	0.006852	0.00227858	0.005821	0.0349397

### Sheet: UTRs
Taxa	Statistic	Estimate	Lower	Median	Upper
Mmc	Sb_est	5.42593	2.2166	5.54627	46.7031
Mmc	pa_est	0.021648	0.0024255	0.021179	0.0877842
Mmc	b	0.0350699	0.0326027	0.0356039	0.0680886
Mmc	S_d	-15205.9	-16220.5	-15122.3	-493.635
Mmc	alpha_dfe	0.162227	0.130952	0.160449	0.298586
Mmc	alpha_div	0.162723	0.130643	0.160614	0.298671
Mmd_fra	Sb_est	2.99619	1.02015	3.14222	41.7879
Mmd_fra	pa_est	0.0375168	0.00209566	0.034613	0.159378
Mmd_fra	b	0.0353725	0.0294198	0.0347123	0.0448388
Mmd_fra	S_d	-14712.2	-42962.2	-14745.1	-4821.99
Mmd_fra	alpha_dfe	0.168696	0.082567	0.154594	0.357226
Mmd_fra	alpha_div	0.168944	0.0827346	0.154691	0.356684
Mmd_ger	Sb_est	44.4128	0.69386	29.4762	49.9241
Mmd_ger	pa_est	0.00175249	0.00115889	0.00300135	0.0345042
Mmd_ger	b	0.0598225	0.0263042	0.0460591	0.110981
Mmd_ger	S_d	-85.1339	-16899	-401.196	-13.7514
Mmd_ger	alpha_dfe	0.104294	0.0278853	0.107256	0.203747
Mmd_ger	alpha_div	0.104335	0.0293499	0.107325	0.203718
Mmd_ira	Sb_est	4.47311	3.50074	4.44069	45.0488
Mmd_ira	pa_est	0.0210165	0.00205957	0.0199678	0.0238441
Mmd_ira	b	0.0330715	0.028966	0.0332064	0.0378269
Mmd_ira	S_d	-15310.4	-15660.3	-15206.3	-5473.83
Mmd_ira	alpha_dfe	0.133445	0.0874154	0.130488	0.173852
Mmd_ira	alpha_div	0.134285	0.0882098	0.131087	0.174474
Mmm_afg	Sb_est	8.16032	6.07653	15.6799	49.4625
Mmm_afg	pa_est	0.0279032	0.00401959	0.0147972	0.0368866
Mmm_afg	b	0.0460677	0.0407897	0.0453084	0.105028
Mmm_afg	S_d	-78909.6	-79209.9	-76989.9	-203.927
Mmm_afg	alpha_dfe	0.310909	0.248383	0.298606	0.372569
Mmm_afg	alpha_div	0.311818	0.248479	0.298734	0.372624
Mmm_cze	Sb_est	1.04781	0.28955	1.13088	29.9079
Mmm_cze	pa_est	0.050322	0.00234457	0.0303653	0.186011
Mmm_cze	b	0.0267012	0.0225876	0.0275419	0.0397468
Mmm_cze	S_d	-34112.6	-47024	-21534.3	-3901.83
Mmm_cze	alpha_dfe	0.113254	0.0119481	0.08637	0.333281
Mmm_cze	alpha_div	0.113449	0.00917448	0.0870455	0.333035
Mmm_kaz	Sb_est	2.66839	0.96531	2.74003	40.2197
Mmm_kaz	pa_est	0.0167486	0.00115806	0.0166841	0.0348189
Mmm_kaz	b	0.0238163	0.020768	0.0240067	0.0316499
Mmm_kaz	S_d	-78731.9	-83950.7	-78794.5	-39031.7
Mmm_kaz	alpha_dfe	0.068526	0.0162071	0.068859	0.1274
Mmm_kaz	alpha_div	0.068861	0.0142382	0.0693765	0.126163
Ms	Sb_est	3.68971	1.1372	3.80281	4.69118
Ms	pa_est	0.0227683	0.0170867	0.0228342	0.108161
Ms	b	0.0309584	0.0271707	0.0318536	0.0368719
Ms	S_d	-15263.6	-20060.2	-15140.2	-9297.72
Ms	alpha_dfe	0.120968	0.0723864	0.126449	0.242096
Ms	alpha_div	0.120076	0.0715891	0.126091	0.241311

### Sheet: Key
Abbreviation	Name	Sample		Statistic	Definition
Mmd_ger	Mus musculus domesticus	Germany		Sb_est	Strength of selection on beneficial mutations
Mmm_cze	Mus musculus musculus	Czech Republic		pa_est	Fraction of mutations that are beneficial
Mmd_fra	Mus musculus domesticus	France		b	The shape parameter of the gamma distribution
Mmd_ira	Mus musculus domesticus	Iran		S_d	The mean strength of selection against deleterious mutations
Mmm_kaz	Mus musculus musculus	Kazakhstan		alpha_dfe	The proportion of adaptive substitutions inferred from the parameters of positive selection estimated
Mmc	Mus musculus castaneus			alpha_div	The proportion of adaptive substitutions using the McDonald-Kreitman test
Ms	Mus spretus
Mmm_afg	Mus musculus musculus	Afghanistan
