## Supplementary Table 3 for "Selective sweeps influence diversity over large regions of the mouse genome"

### Sheet: Table S3A
Element	Map	Model	DFE	AIC	ΔAIC	pi_0	NeSa_1	NeSa_1_sd	NeSa_2	NeSa_2_sd	pa_1	pa_1_sd	pa_2	pa_2_sd		s21	s22	Sites (Mbp)	ΔW1	ΔW2	ΔW	Ratio
exons	castaneus	BGS+SWEEPS	single class	-634.934	169.703	0.0089	6780.96	771.718			4.16586e-05	5.60733e-06				6.51664e-05		24	3.5183e-10	0	3.5183e-10	18.7624
			two classes	-804.637	0		19241.9	1558.32	227.59	28.7426	8.94503e-06	9.61683e-07	0.000984708	0.000140813		0.000524731	7.34085e-08	24	6.08308e-10	9.36826e-12	6.17676e-10	23.1933
			exponential	-662.228	142.409		3026.52	336.809			0.000203653	2.77021e-05				1.29816e-05		24
		SWEEPS	single class	-552.701	220.661		18860.9	2022.09			2.03328e-05	2.50974e-06				0.000504158		24	1.32852e-09	0	1.32852e-09	8.78472
			two classes	-773.362	0		44900.8	2989.47	313.282	30.7585	5.73889e-06	4.739e-07	0.00085498	9.38047e-05		0.00285726	1.39095e-07	24	2.12512e-09	1.54125e-11	2.14053e-09	5.81438
			exponential	-572.289	201.073		9972.12	1090.41			8.00883e-05	1.0074e-05				0.000140934		24
	Cox	BGS+SWEEPS	single class	-745.827	16.0577	0.0081	1516.17	277.888			6.48889e-05	1.43753e-05				3.25788e-06		24	2.73975e-11	0	2.73975e-11	5.20774
			two classes	-761.884	0		207.568	104.883	6173.45	2644.47	0.00034969	0.00017737	7.67218e-06	4.84921e-06		6.10608e-08	5.40129e-05	24	2.76726e-12	5.37058e-11	5.6473e-11	2.78483
			exponential	-752.707	9.17763		1392.47	172.504			0.000141002	1.82496e-05				2.74798e-06		24
		SWEEPS	single class	-597.375	134.693		12965.7	1480.98			1.92188e-05	2.51136e-06				0.000238252		24	5.93429e-10	0	5.93429e-10	2.74158
			two classes	-732.069	0		42139.7	5437.32	422.265	67.968	3.63901e-06	5.9055e-07	0.000393532	6.68557e-05		0.00251665	2.52704e-07	24	1.18689e-09	1.28883e-11	1.19978e-09	2.31998
			exponential	-618.75	113.318		6961.94	796.554			7.45044e-05	9.75622e-06				6.86914e-05		24
CNEs	castaneus	BGS+SWEEPS	single class	-748.267	61.4563	0.01	189.852	14.2674			0.00125888	0.000125181				5.10827e-08		54	1.87519e-11	0	1.87519e-11
			two classes	-809.723	0		24.1783	6.49018	447.973	62.098	0.00777825	0.00231639	0.00029846	6.92025e-05		8.28498e-10	2.84411e-07	54	1.87915e-12	2.47525e-11	2.66317e-11
			exponential	-612.081	197.642		161.517	743104			0.0126535	332.508				3.69725e-08		54
		SWEEPS	single class	-580.306	196.055		1378.89	152.135			0.000192465	2.57407e-05				2.69465e-06		54	1.51231e-10	0	1.51231e-10
			two classes	-776.361	0		6205.82	793.403	73.7131	7.53125	2.26533e-05	3.63493e-06	0.00338468	0.000400873		5.45807e-05	7.7007e-09	54	3.60544e-10	7.60039e-12	3.68144e-10
			exponential	-594.471	181.89		1339.36	110.008			0.000387627	3.0847e-05				2.54237e-06		54
	Cox	BGS+SWEEPS	single class	-767.924	51.9606	0.0091	225.658	54.9692			0.000249995	7.89267e-05				7.21674e-08		54	5.26091e-12	0	5.26091e-12
			two classes	-819.884	0		7.00333	3.54949	1908.36	673.443	0.0177686	0.0128805	1.32346e-05	5.95457e-06		6.95105e-11	5.16134e-06	54	3.60156e-13	1.99187e-11	2.02788e-11
			exponential	-763.259	56.6251		118.757	1.28792e+06			0.0277082	2444.28				1.99875e-08		54
		SWEEPS	single class	-631.829	190.388		3412.64	492.034			4.49735e-05	7.44671e-06				1.65053e-05		54	2.16455e-10	0	2.16455e-10
			two classes	-822.216	0		11750.2	1846.98	34.2698	4.29172	9.0236e-06	1.60283e-06	0.00469614	0.000762169		0.000195674	1.66443e-09	54	5.14872e-10	2.27926e-12	5.17152e-10
			exponential	-644.162	178.055		2097.15	228.45			0.000155576	2.1164e-05				6.23306e-06		54

### Sheet: Key
Element	The class of functional element
Map	The recombination map assumed
Model	The model assumed
DFE	The class of DFE assumed
AIC	Aikeike's Information Criteria for the fit of the model in question
ΔAIC	The difference in AIC between the focal model and the best-fitting model
pi_0	The assumed value of pi_0 (4Neu) used when fitting the data
NeSa_1	The estimate of the scaled fitness effect of the first class of effects
NeSa_1_sd	The estimated standard deviation of NeSa_1
NeSa_2	The estiamte of the scaled fitness effect of the second class of effects
NeSa_2_sd	The estimated standard deviation of NeSa_2
pa_1	The proportion of mutations occuring in the focal element that have the first selective effect
pa_1_sd	The estimated standard deviation of pa_2
pa_2	The proportion of mutations occuring in the focal element that have the second selective effect
pa_2_sd	The estimated standard deviation of pa_2
s21	The square of the selection coefficient for the first class of effects
s22	The square of the selection coefficient for the second class of effects
Sites (Mbp)	The number of sites in the genome belonging to that
ΔW1	The fitness chance brought about fixation of the first class of beneficial mutations
ΔW2	The fitness chance brought about fixation of the second class of beneficial mutations
ΔW	The total fitness chance brought about fixation of beneficial mutations
Ratio
